# Temperature heterogeneity correlates with intraspecific variation in physiological flexibility in a small endotherm

**DOI:** 10.1101/2020.11.16.383877

**Authors:** Maria Stager, Nathan R. Senner, David L. Swanson, Matthew D. Carling, Douglas K. Eddy, Timothy J. Grieves, Zachary A. Cheviron

## Abstract

Phenotypic flexibility allows individuals to reversibly modify trait values and theory predicts an individual’s relative degree of flexibility positively correlates with the environmental heterogeneity it experiences. We tested this prediction by integrating surveys of population genetic and physiological variation with thermal acclimation experiments and indices of environmental heterogeneity in the Dark-eyed Junco (*Junco hyemalis*) and its congeners. We combined measures of thermogenic capacity for ~300 individuals, >21,000 single nucleotide polymorphisms genotyped in 192 individuals, and laboratory acclimations replicated on five populations. We found that *Junco* populations: (1) differ in their thermal performance responses to temperature variation *in situ*; (2) exhibit intra-specific variation in their thermogenic flexibility in the laboratory that correlates with heterogeneity in their native thermal environment; and (3) harbor genetic variation that also correlates with temperature heterogeneity. These results provide comprehensive support that phenotypic flexibility corresponds with environmental heterogeneity and highlight its importance for coping with environmental change.
