## Supplemental Table 1 for "Temperature heterogeneity correlates with intraspecific variation in physiological flexibility in a small endotherm"

Individual	State	Morphotype	Latitude	Longitude	Capture Date	Measurer	Mass_(g)	Msum_(ml O2/min)	Released?	Voucher_catalog_number
B1047	CO	Grey-headed	39.66	-105.6	8/1/15	M.S.	16.57	5.4	No	UWYMV:Bird:1047
B1048	CO	Grey-headed	39.66	-105.6	8/1/15	M.S.	16.43	4.88	No	UWYMV:Bird:1048
B1049	CO	Grey-headed	39.66	-105.6	8/1/15	M.S.	16.16	4.93	No	UWYMV:Bird:1049
B1051	CO	Grey-headed	39.64	-105.59	8/2/15	M.S.	15.97	4.64	No	UWYMV:Bird:1051
B1052	CO	Grey-headed	39.64	-105.59	8/2/15	M.S.	17.95	5.83	No	UWYMV:Bird:1052
B1053	CO	Grey-headed	39.64	-105.59	8/2/15	M.S.	16.46	3.54	No	UWYMV:Bird:1053
B1057	CO	Grey-headed	39.66	-105.6	8/3/15	M.S.	17.78	5.93	No	UWYMV:Bird:1057
B1058	CO	Grey-headed	39.66	-105.6	8/3/15	M.S.	19.61	6.82	No	UWYMV:Bird:1058
B1062	CO	Grey-headed	39.64	-105.59	8/4/15	M.S.	17.26	5.9	No	UWYMV:Bird:1062
B1063	CO	Grey-headed	39.64	-105.59	8/4/15	M.S.	19.55	6.15	No	UWYMV:Bird:1063
B1068	CO	Grey-headed	39.64	-105.59	8/5/15	M.S.	17.16	5.36	No	UWYMV:Bird:1068
B1069	CO	Grey-headed	39.64	-105.59	8/5/15	M.S.	18.97	5.97	No	UWYMV:Bird:1069
B1070	CO	Grey-headed	39.64	-105.59	8/5/15	M.S.	17.64	5.47	No	UWYMV:Bird:1070
B1072	CO	Grey-headed	39.64	-105.59	8/5/15	M.S.	16.85	4.93	No	UWYMV:Bird:1072
B1074	CO	Grey-headed	39.66	-105.6	8/6/15	M.S.	18.4	6.2	No	UWYMV:Bird:1074
B1077	CO	Grey-headed	39.64	-105.59	8/7/15	M.S.	16.83	5.27	No	UWYMV:Bird:1077
B1078	CO	Grey-headed	39.64	-105.59	8/7/15	M.S.	15.98	4.03	No	UWYMV:Bird:1078
B1079	CO	Grey-headed	39.66	-105.6	8/7/15	M.S.	15.99	6.14	No	UWYMV:Bird:1079
B1080	CO	Grey-headed	39.72	-105.51	8/8/15	M.S.	17.56	5.47	No	UWYMV:Bird:1080
B1081	CO	Grey-headed	39.71	-105.61	8/9/15	M.S.	19.75	6.33	No	UWYMV:Bird:1081
B1082	CO	Grey-headed	39.72	-105.51	8/9/15	M.S.	18.43	7.19	No	UWYMV:Bird:1082
B1083	CO	Grey-headed	39.72	-105.51	8/9/15	M.S.	19.77	6.85	No	UWYMV:Bird:1083
B1084	CO	Grey-headed	39.72	-105.51	8/10/15	M.S.	18.25	6.52	No	UWYMV:Bird:1084
B1085	CO	Grey-headed	39.72	-105.51	8/10/15	M.S.	17.02	4.7	No	UWYMV:Bird:1085
B1086	CO	Grey-headed	39.72	-105.51	8/10/15	M.S.	18.94	6.34	No	UWYMV:Bird:1086
B1087	CO	Grey-headed	39.72	-105.51	8/10/15	M.S.	19.92	6.82	No	UWYMV:Bird:1087
B1088	CO	Grey-headed	39.72	-105.51	8/10/15	M.S.	18.58	6.85	No	UWYMV:Bird:1088
B1089	CO	Grey-headed	39.66	-105.6	8/11/15	M.S.	19.38	5.87	No	UWYMV:Bird:1089
B1090	CO	Grey-headed	39.66	-105.6	8/11/15	M.S.	17.52	5.09	No	UWYMV:Bird:1090
2780-95901	MT	Oregon	47.52	-113.67	6/15/16	M.S.	17	3.06	No	UMZM:Bird: 20662
2780-95902	MT	Oregon	47.52	-113.67	6/15/16	M.S.	16.99	5.12	Yes	NA
2780-95903	MT	Oregon	47.52	-113.67	6/17/16	M.S.	17.3	4.12	Yes	NA
2780-95904	MT	Oregon	47.52	-113.67	6/17/16	M.S.	17.85	3.43	Yes	NA
2780-95905	MT	Oregon	47.52	-113.67	6/17/16	M.S.	16.94	4.64	Yes	NA
2780-95908	MT	Oregon	47.52	-113.67	6/20/16	M.S.	17.26	4.75	Yes	NA
2780-95909	MT	Oregon	47.52	-113.67	6/20/16	M.S.	17.36	4.93	Yes	NA
2780-95910	MT	Oregon	47.52	-113.67	6/20/16	M.S.	17.71	5.01	Yes	NA
2780-95911	MT	Oregon	47.52	-113.67	6/21/16	M.S.	17.42	6.89	Yes	NA
2780-95912	MT	Oregon	47.52	-113.67	6/21/16	M.S.	16.97	5.93	Yes	NA
DD	MT	Oregon	46.92	-113.45	7/15/16	M.S.	18.1	4.77	No	not yet accessioned
DDE	MT	Oregon	46.92	-113.45	7/15/16	M.S.	16.24	5.06	No	UMZM:Bird:20649
DDK	MT	Oregon	46.92	-113.45	7/15/16	M.S.	17.82	5.61	No	not yet accessioned
DDL	MT	Oregon	46.92	-113.45	7/15/16	M.S.	16.22	2.9	No	not yet accessioned
DDR	MT	Oregon	46.92	-113.45	7/15/16	M.S.	18.83	6.33	No	not yet accessioned
DDW	MT	Oregon	46.92	-113.45	7/15/16	M.S.	16.19	4.72	No	not yet accessioned
DDYS	MT	Oregon	47.52	-113.67	6/19/16	M.S.	15.09	2.09	No	UMZM:Bird:20663
DE	MT	Oregon	46.92	-113.45	7/15/16	M.S.	17.54	5.64	No	not yet accessioned
DG	MT	Oregon	46.92	-113.45	7/15/16	M.S.	16.21	4.49	No	not yet accessioned
DGB	MT	Oregon	46.92	-113.45	8/3/17	M.S.	18.97	8.48	No	not yet accessioned
DGD	MT	Oregon	46.92	-113.45	8/3/17	M.S.	18.97	9.75	No	not yet accessioned
DGE	MT	Oregon	46.92	-113.45	8/3/17	M.S.	18.36	7.16	No	not yet accessioned
DGEE	MT	Oregon	46.92	-113.45	8/3/17	M.S.	16.01	4.78	No	not yet accessioned
DGR	MT	Oregon	46.92	-113.45	8/3/17	M.S.	16.99	6.11	No	not yet accessioned
DGRR	MT	Oregon	46.92	-113.45	8/3/17	M.S.	18.96	7.41	No	not yet accessioned
DGY	MT	Oregon	46.92	-113.45	8/3/17	M.S.	20.57	10.29	No	not yet accessioned
DK	MT	Oregon	46.92	-113.45	7/15/16	M.S.	17.99	8.43	No	not yet accessioned
DL	MT	Oregon	46.92	-113.45	7/15/16	M.S.	15.44	4.39	No	UMZM:Bird:20651
DO	MT	Oregon	46.92	-113.45	7/15/16	M.S.	18.3	5.01	No	UMZM:Bird:20659
DR	MT	Oregon	46.92	-113.45	7/15/16	M.S.	16.73	5.04	No	not yet accessioned
DW	MT	Oregon	46.92	-113.45	7/15/16	M.S.	14.38	3.67	No	not yet accessioned
DY	MT	Oregon	46.92	-113.45	7/15/16	M.S.	16.04	4.76	No	not yet accessioned
GD	MT	Oregon	46.92	-113.45	7/14/16	M.S.	17.21	4.88	No	not yet accessioned
GE	MT	Oregon	46.92	-113.45	7/14/16	M.S.	16.95	4.9	No	not yet accessioned
GGL	MT	Oregon	46.92	-113.45	7/14/16	M.S.	17.52	5.82	No	not yet accessioned
GGYS	MT	Oregon	47.52	-113.67	6/19/16	M.S.	16.83	5.81	Yes	NA
GK	MT	Oregon	46.92	-113.45	7/14/16	M.S.	17.71	4.7	No	not yet accessioned
GO	MT	Oregon	46.92	-113.45	7/14/16	M.S.	14.56	3.43	No	not yet accessioned
GR	MT	Oregon	46.92	-113.45	7/14/16	M.S.	18.05	4.28	No	not yet accessioned
GW	MT	Oregon	46.92	-113.45	7/14/16	M.S.	17.45	5.17	No	not yet accessioned
GY	MT	Oregon	46.92	-113.45	7/14/16	M.S.	14.76	3.12	No	not yet accessioned
GYD	MT	Oregon	46.92	-113.45	7/27/17	M.S.	16.63	6.47	No	not yet accessioned
GYG	MT	Oregon	46.92	-113.45	7/27/17	M.S.	15.03	5.43	No	not yet accessioned
GYGG	MT	Oregon	46.92	-113.45	7/27/17	M.S.	15.7	6.17	No	not yet accessioned
GYLL	MT	Oregon	46.92	-113.45	7/27/17	M.S.	15.7	9.44	No	not yet accessioned
GYRR	MT	Oregon	46.92	-113.45	7/27/17	M.S.	17.7	4.63	No	not yet accessioned
LB	MT	Oregon	46.92	-113.45	7/13/16	M.S.	15.82	2.45	No	not yet accessioned
LD	MT	Oregon	46.92	-113.45	7/13/16	M.S.	17.82	4.65	No	not yet accessioned
LDB	MT	Oregon	46.92	-113.45	7/31/17	M.S.	16.73	6.84	No	not yet accessioned
LDBB	MT	Oregon	46.92	-113.45	7/31/17	M.S.	18.8	6.38	No	not yet accessioned
LDDD	MT	Oregon	46.92	-113.45	7/31/17	M.S.	16.9	5.38	No	not yet accessioned
LDE	MT	Oregon	46.92	-113.45	7/31/17	M.S.	16.53	3.5	No	not yet accessioned
LDGG	MT	Oregon	46.92	-113.45	7/31/17	M.S.	15.3	6.81	No	not yet accessioned
LDL	MT	Oregon	46.92	-113.45	7/31/17	M.S.	16.03	7.25	No	not yet accessioned
LDLL	MT	Oregon	46.92	-113.45	7/31/17	M.S.	17.6	7.66	No	not yet accessioned
LDR	MT	Oregon	46.92	-113.45	7/31/17	M.S.	16.13	4.08	No	not yet accessioned
LDW	MT	Oregon	46.92	-113.45	7/31/17	M.S.	15.93	6.78	No	not yet accessioned
LDWW	MT	Oregon	46.92	-113.45	7/31/17	M.S.	17.5	8.22	No	not yet accessioned
LDY	MT	Oregon	46.92	-113.45	7/31/17	M.S.	17.33	7.72	No	not yet accessioned
LE	MT	Oregon	46.92	-113.45	7/13/16	M.S.	16.21	4.12	No	not yet accessioned
LLB	MT	Oregon	46.92	-113.45	7/13/16	M.S.	17.18	2.33	No	not yet accessioned
LLO	MT	Oregon	46.92	-113.45	7/13/16	M.S.	16.46	3.99	No	not yet accessioned
LLW	MT	Oregon	46.92	-113.45	7/13/16	M.S.	15.36	4.37	No	not yet accessioned
LLY	MT	Oregon	46.92	-113.45	7/13/16	M.S.	16.7	2.03	No	not yet accessioned
LO	MT	Oregon	46.92	-113.45	7/13/16	M.S.	16.49	3.82	No	not yet accessioned
LR	MT	Oregon	46.92	-113.45	7/13/16	M.S.	16.32	5.12	No	not yet accessioned
LW	MT	Oregon	46.92	-113.45	7/13/16	M.S.	16.08	3.95	No	UMZM:Bird:20648
OD	MT	Oregon	46.92	-113.45	7/19/16	M.S.	15.91	4.55	No	not yet accessioned
OE	MT	Oregon	46.92	-113.45	7/19/16	M.S.	15.37	4.27	No	not yet accessioned
OG	MT	Oregon	46.92	-113.45	7/19/16	M.S.	18.33	5.51	No	not yet accessioned
OL	MT	Oregon	46.92	-113.45	7/19/16	M.S.	16.98	4.22	No	not yet accessioned
OOY	MT	Oregon	46.92	-113.45	7/19/16	M.S.	15.9	4.84	No	not yet accessioned
OY	MT	Oregon	46.92	-113.45	7/19/16	M.S.	15.87	4.38	No	not yet accessioned
RB	MT	Oregon	46.92	-113.45	7/16/16	M.S.	17.74	6.03	No	not yet accessioned
RD	MT	Oregon	46.92	-113.45	7/16/16	M.S.	16.74	3.24	No	UMZM:Bird:20655
RE	MT	Oregon	46.92	-113.45	7/16/16	M.S.	16.51	4.02	No	not yet accessioned
RK	MT	Oregon	46.92	-113.45	7/16/16	M.S.	15.59	3.29	No	not yet accessioned
RL	MT	Oregon	46.92	-113.45	7/16/16	M.S.	17.41	5.47	No	not yet accessioned
RLB	MT	Oregon	46.92	-113.45	7/29/17	M.S.	18.23	6.46	No	not yet accessioned
RLD	MT	Oregon	46.92	-113.45	7/29/17	M.S.	17.63	6.39	No	not yet accessioned
RLDD	MT	Oregon	46.92	-113.45	7/29/17	M.S.	18.3	8.72	No	not yet accessioned
RLE	MT	Oregon	46.92	-113.45	7/29/17	M.S.	16.53	3.9	No	not yet accessioned
RLG	MT	Oregon	46.92	-113.45	7/29/17	M.S.	18.13	6.99	No	not yet accessioned
RLL	MT	Oregon	46.92	-113.45	7/29/17	M.S.	17.23	7.36	No	not yet accessioned
RLR	MT	Oregon	46.92	-113.45	7/28/17	M.S.	15.73	7.44	No	not yet accessioned
RLW	MT	Oregon	46.92	-113.45	7/29/17	M.S.	19.13	6.37	No	not yet accessioned
RLY	MT	Oregon	46.92	-113.45	7/29/17	M.S.	15.43	4.95	No	not yet accessioned
RLYY	MT	Oregon	46.92	-113.45	7/29/17	M.S.	18	7.46	No	not yet accessioned
RO	MT	Oregon	46.92	-113.45	7/16/16	M.S.	18.86	3.44	No	not yet accessioned
RR	MT	Oregon	46.92	-113.45	7/16/16	M.S.	16.4	5.74	No	not yet accessioned
RRB	MT	Oregon	46.92	-113.45	7/16/16	M.S.	17.6	4.65	No	not yet accessioned
RRO	MT	Oregon	46.92	-113.45	7/16/16	M.S.	18.17	5.12	No	not yet accessioned
RW	MT	Oregon	46.92	-113.45	7/16/16	M.S.	16.91	5.85	No	not yet accessioned
RY	MT	Oregon	46.92	-113.45	7/16/16	M.S.	17.84	5.76	No	not yet accessioned
YB	MT	Oregon	46.92	-113.45	7/12/16	M.S.	18.25	4.13	No	not yet accessioned
YG	MT	Oregon	46.92	-113.45	7/12/16	M.S.	17.48	5.46	No	not yet accessioned
YL	MT	Oregon	46.92	-113.45	7/12/16	M.S.	17.64	3.71	No	not yet accessioned
YO	MT	Oregon	46.92	-113.45	7/12/16	M.S.	15.99	4.45	No	UMZM:Bird:20652
YRB	MT	Oregon	46.92	-113.45	8/1/17	M.S.	15.03	1.51	No	not yet accessioned
YRD	MT	Oregon	46.92	-113.45	8/1/17	M.S.	18.13	7.58	No	not yet accessioned
YRG	MT	Oregon	46.92	-113.45	8/1/17	M.S.	17.63	6.2	No	not yet accessioned
YRL	MT	Oregon	46.92	-113.45	8/1/17	M.S.	18.33	7.74	No	not yet accessioned
YRLL	MT	Oregon	46.92	-113.45	8/1/17	M.S.	16.4	7.44	No	not yet accessioned
YRW	MT	Oregon	46.92	-113.45	8/1/17	M.S.	16.63	6.56	No	not yet accessioned
YRWW	MT	Oregon	46.92	-113.45	8/1/17	M.S.	16.1	6.19	No	not yet accessioned
YRY	MT	Oregon	46.92	-113.45	8/1/17	M.S.	19.03	9.88	No	not yet accessioned
YRYY	MT	Oregon	46.92	-113.45	8/1/17	M.S.	17.9	7.11	No	not yet accessioned
YW	MT	Oregon	46.92	-113.45	7/12/16	M.S.	16.43	3.67	No	not yet accessioned
YY	MT	Oregon	46.92	-113.45	7/12/16	M.S.	16.4	5.08	No	not yet accessioned
NK174529	NM	Oregon	34.33	-106.86	12/16/13	M.S.	19	5.35	No	MSB:Bird:46050
NK174532	NM	Oregon	34.33	-106.86	12/17/13	M.S.	17.5	7.48	No	MSB:Bird:45937
NK174533	NM	Oregon	34.33	-106.86	12/18/13	M.S.	15	4.72	No	not yet accessioned (MSB:Bird)
NK174542	NM	Oregon	34.33	-106.86	12/18/13	M.S.	17.5	6.11	No	not yet accessioned (MSB:Bird)
NK174543	NM	Oregon	34.33	-106.86	12/18/13	M.S.	16	5.14	No	not yet accessioned (MSB:Bird)
NK174544	NM	Oregon	34.33	-106.86	12/18/13	M.S.	17	5.03	No	not yet accessioned (MSB:Bird)
NK174526	NM	Pink-sided	34.33	-106.86	12/16/13	M.S.	16	4.87	No	MSB:Bird:44229
NK174527	NM	Pink-sided	34.33	-106.86	12/16/13	M.S.	16	4.24	No	MSB:Bird:41101
NK174528	NM	Pink-sided	34.33	-106.86	12/16/13	M.S.	17	4.98	No	MSB:Bird:41102
NK174530	NM	Pink-sided	34.33	-106.86	12/17/13	M.S.	15.5	3.89	No	MSB:Bird:44200
NK174531	NM	Pink-sided	34.33	-106.86	12/17/13	M.S.	14.5	4.1	No	not yet accessioned (MSB:Bird)
NK174534	NM	Pink-sided	34.33	-106.86	12/18/13	M.S.	14	3.14	No	not yet accessioned (MSB:Bird)
NK174535	NM	Pink-sided	34.33	-106.86	12/18/13	M.S.	18	4.36	No	not yet accessioned (MSB:Bird)
NK174536	NM	Pink-sided	34.33	-106.86	12/18/13	M.S.	18	4.9	No	not yet accessioned (MSB:Bird)
NK174537	NM	Pink-sided	34.33	-106.86	12/18/13	M.S.	16	4.67	No	not yet accessioned (MSB:Bird)
NK174538	NM	Pink-sided	34.33	-106.86	12/18/13	M.S.	16.5	3.66	No	not yet accessioned (MSB:Bird)
NK174539	NM	Pink-sided	34.33	-106.86	12/18/13	M.S.	18	3.91	No	MSB:Bird:45525
NK174540	NM	Pink-sided	34.33	-106.86	12/18/13	M.S.	17	4.56	No	not yet accessioned (MSB:Bird)
NK174541	NM	Pink-sided	34.33	-106.86	12/18/13	M.S.	17.5	4.06	No	not yet accessioned (MSB:Bird)
B1002	WY	Pink-sided	43.92	-110.46	6/1/15	M.S.	17.13	2.85	No	UWYMV:Bird:1002
B1003	WY	Pink-sided	43.92	-110.46	6/2/15	M.S.	18.03	5.11	No	UWYMV:Bird:1003
B1004	WY	Pink-sided	43.92	-110.46	6/1/15	M.S.	18.26	5.61	No	UWYMV:Bird:1004
B1005	WY	Pink-sided	43.92	-110.46	6/3/15	M.S.	18.96	5.25	No	UWYMV:Bird:1005
B1006	WY	Pink-sided	43.92	-110.46	6/3/15	M.S.	18.72	6.53	No	UWYMV:Bird:1006
B1007	WY	Pink-sided	43.92	-110.46	6/3/15	M.S.	18.19	5.38	No	UWYMV:Bird:1007
B1008	WY	Pink-sided	43.92	-110.46	6/3/15	M.S.	17.52	5.62	No	UWYMV:Bird:1008
B1009	WY	Pink-sided	43.92	-110.46	6/4/15	M.S.	17.08	5.45	No	UWYMV:Bird:1009
B1010	WY	Pink-sided	43.92	-110.46	6/4/15	M.S.	16.46	4.66	No	UWYMV:Bird:1010
B1011	WY	Pink-sided	43.92	-110.46	6/5/15	M.S.	19.21	5.97	No	UWYMV:Bird:1011
B1012	WY	Pink-sided	43.92	-110.46	6/5/15	M.S.	19.47	5.78	No	UWYMV:Bird:1012
B1013	WY	Pink-sided	43.92	-110.46	6/5/15	M.S.	17.68	6.19	No	UWYMV:Bird:1013
B1014	WY	Pink-sided	43.92	-110.46	6/6/15	M.S.	16.45	4.3	No	UWYMV:Bird:1014
B1015	WY	Pink-sided	43.92	-110.46	6/6/15	M.S.	17.59	5.48	No	UWYMV:Bird:1015
B1016	WY	Pink-sided	43.92	-110.46	6/6/15	M.S.	17.3	5	No	UWYMV:Bird:1016
B1017	WY	Pink-sided	43.92	-110.46	6/7/15	M.S.	17.24	6.53	No	UWYMV:Bird:1017
B1018	WY	Pink-sided	43.92	-110.46	6/7/15	M.S.	17.18	5.91	No	UWYMV:Bird:1018
B1019	WY	Pink-sided	43.92	-110.46	6/7/15	M.S.	16.96	5.81	No	UWYMV:Bird:1019
B1021	WY	Pink-sided	43.92	-110.46	6/8/15	M.S.	17.2	5.45	No	UWYMV:Bird:1021
B1022	WY	Pink-sided	43.92	-110.46	6/8/15	M.S.	16.65	5.22	No	UWYMV:Bird:1022
B1023	WY	Pink-sided	43.75	-110.23	6/10/15	M.S.	16.47	5.29	No	UWYMV:Bird:1023
B1024	WY	Pink-sided	43.75	-110.23	6/10/15	M.S.	17.65	5.97	No	UWYMV:Bird:1024
B1025	WY	Pink-sided	43.75	-110.23	6/10/15	M.S.	20.09	5.66	No	UWYMV:Bird:1025
B1026	WY	Pink-sided	43.75	-110.23	6/10/15	M.S.	18.28	5.47	No	UWYMV:Bird:1026
B1027	WY	Pink-sided	43.75	-110.23	6/10/15	M.S.	18.66	5.74	No	UWYMV:Bird:1027
B1028	WY	Pink-sided	43.75	-110.23	6/10/15	M.S.	17.55	5.92	No	UWYMV:Bird:1028
B1029	WY	Pink-sided	43.75	-110.23	6/11/15	M.S.	18.49	5.62	No	UWYMV:Bird:1029
B1030	WY	Pink-sided	43.75	-110.23	6/10/15	M.S.	17.53	6.11	No	UWYMV:Bird:1030
B1031	WY	Pink-sided	43.75	-110.23	6/11/15	M.S.	17.72	5.73	No	UWYMV:Bird:1031
B1032	WY	Pink-sided	43.75	-110.23	6/11/15	M.S.	18.72	6.24	No	UWYMV:Bird:1032
B1033	WY	Pink-sided	43.75	-110.23	6/11/15	M.S.	19.57	5.76	No	UWYMV:Bird:1033
B1034	WY	Pink-sided	43.75	-110.23	6/11/15	M.S.	18.76	5.53	No	UWYMV:Bird:1034
B1035	WY	Pink-sided	43.92	-110.46	6/13/15	M.S.	16.37	5.14	No	UWYMV:Bird:1035
B1036	WY	Pink-sided	43.92	-110.46	6/13/15	M.S.	17.45	5.47	No	UWYMV:Bird:1036
B1037	WY	Pink-sided	43.92	-110.46	6/13/15	M.S.	16.56	5.37	No	UWYMV:Bird:1037
B1038	WY	Pink-sided	43.75	-110.23	6/14/15	M.S.	19.4	6.18	No	UWYMV:Bird:1038
B1039	WY	Pink-sided	43.75	-110.23	6/14/15	M.S.	16.88	5.04	No	UWYMV:Bird:1039
B1040	WY	Pink-sided	43.75	-110.23	6/14/15	M.S.	16.71	4.96	No	UWYMV:Bird:1040
B1041	WY	Pink-sided	43.92	-110.46	6/15/15	M.S.	18.26	5.83	No	UWYMV:Bird:1041
B1042	WY	Pink-sided	43.92	-110.46	6/15/15	M.S.	19.22	6.01	No	UWYMV:Bird:1042
B1043	WY	Pink-sided	43.92	-110.46	6/15/15	M.S.	18.89	5.83	No	UWYMV:Bird:1043
B1044	WY	Pink-sided	43.92	-110.46	6/16/15	M.S.	17.63	6.28	No	UWYMV:Bird:1044
B1045	WY	Pink-sided	43.92	-110.46	6/16/15	M.S.	17.76	6.27	No	UWYMV:Bird:1045
B1046	WY	Pink-sided	43.92	-110.46	6/16/15	M.S.	18.15	5.87	No	UWYMV:Bird:1046
B757	WY	Pink-sided	43.8	-110.25	6/4/13	M.S.	18.7	7.84	No	UWYMV:Bird:757
B758	WY	Pink-sided	43.8	-110.25	6/4/13	M.S.	17.4	7.16	No	UWYMV:Bird:758
B762	WY	Pink-sided	43.8	-110.25	6/9/13	M.S.	16.2	4.87	No	UWYMV:Bird:762
B763	WY	Pink-sided	43.92	-110.46	6/10/13	M.S.	18.7	5.48	No	UWYMV:Bird:763
B766	WY	Pink-sided	43.92	-110.46	6/10/13	M.S.	16.6	5.84	No	UWYMV:Bird:766
B767	WY	Pink-sided	43.92	-110.46	6/10/13	M.S.	17.7	4.91	No	UWYMV:Bird:767
B769	WY	Pink-sided	43.92	-110.46	6/10/13	M.S.	16.73	5.8	No	UWYMV:Bird:769
B770	WY	Pink-sided	43.92	-110.46	6/10/13	M.S.	18.22	6.62	No	UWYMV:Bird:770
B771	WY	Pink-sided	43.92	-110.46	6/10/13	M.S.	20	6.19	No	UWYMV:Bird:771
B772	WY	Pink-sided	43.92	-110.46	6/11/13	M.S.	19	5.61	No	UWYMV:Bird:772
B775	WY	Pink-sided	43.92	-110.46	6/12/13	M.S.	18.6	5.33	No	UWYMV:Bird:775
B776	WY	Pink-sided	43.92	-110.46	6/12/13	M.S.	17.94	5.63	No	UWYMV:Bird:776
B778	WY	Pink-sided	43.92	-110.46	6/12/13	M.S.	17.84	6.59	No	UWYMV:Bird:778
B779	WY	Pink-sided	43.92	-110.46	6/12/13	M.S.	16.88	6.04	No	UWYMV:Bird:779
B780	WY	Pink-sided	43.92	-110.46	6/15/13	M.S.	19.81	4.52	No	UWYMV:Bird:780
B781	WY	Pink-sided	43.92	-110.46	6/15/13	M.S.	17.38	4.44	No	UWYMV:Bird:781
DEJU1_616	WY	Pink-sided	43.94	-110.64	6/16/13	M.S.	18.22	5.33	Yes	NA
DEJU1_617	WY	Pink-sided	43.94	-110.64	6/16/13	M.S.	17.75	7.45	Yes	NA
DEJU2_617	WY	Pink-sided	43.94	-110.64	6/16/13	M.S.	17.68	7.94	Yes	NA
DEJU3_602	WY	Pink-sided	43.94	-110.64	6/2/13	M.S.	18	4.3	Yes	NA
DEJU3_617	WY	Pink-sided	43.94	-110.64	6/16/13	M.S.	18.51	5.4	Yes	NA
DEJU4_602	WY	Pink-sided	43.94	-110.64	6/2/13	M.S.	19.2	3.99	Yes	NA
2311-51801	IL	Slate-colored	40.1	-88.2	1/9/14	H.P.	23	6.57	Yes	NA
2311-51802	IL	Slate-colored	40.1	-88.2	1/9/14	H.P.	24.5	5.69	Yes	NA
CUDEJU1	IL	Slate-colored	40.1	-88.2	12/7/13	M.S.	16.26	5.43	No	NA
CUDEJU10	IL	Slate-colored	40.1	-88.2	12/9/13	M.S.	20.5	5.11	No	NA
CUDEJU11	IL	Slate-colored	40.1	-88.2	12/9/13	M.S.	19	5.36	No	NA
CUDEJU12	IL	Slate-colored	40.1	-88.2	12/9/13	M.S.	19.5	4.95	No	NA
CUDEJU13	IL	Slate-colored	40.1	-88.2	12/9/13	M.S.	21.5	5.28	No	NA
CUDEJU14	IL	Slate-colored	40.1	-88.2	12/9/13	M.S.	18.5	5.65	No	NA
CUDEJU2	IL	Slate-colored	40.1	-88.2	12/7/13	M.S.	18.49	4.51	No	NA
CUDEJU3	IL	Slate-colored	40.1	-88.2	12/8/13	M.S.	17.5	4.97	No	NA
CUDEJU6	IL	Slate-colored	40.1	-88.2	12/9/13	M.S.	19.5	5.06	No	NA
CUDEJU7	IL	Slate-colored	40.1	-88.2	12/9/13	M.S.	18	4.84	No	NA
CUDEJU8	IL	Slate-colored	40.1	-88.2	12/9/13	M.S.	18	6.82	No	NA
CUDEJU9	IL	Slate-colored	40.1	-88.2	12/9/13	M.S.	19.5	5.38	No	NA
BT4158	NY	Slate-colored	42.37	-76.28	6/25/13	M.S.	19.4	6.46	No	CUMV:Bird:55783
BT4159	NY	Slate-colored	42.37	-76.28	6/26/13	M.S.	20.6	9.22	No	CUMV:Bird:55778
BT4160	NY	Slate-colored	42.37	-76.28	6/26/13	M.S.	20.6	8.43	No	CUMV:Bird:55779
BT4161	NY	Slate-colored	42.37	-76.28	6/26/13	M.S.	18.5	6.19	No	CUMV:Bird:55780
BT4162	NY	Slate-colored	42.37	-76.28	6/26/13	M.S.	20	7.95	No	CUMV:Bird:55781
BT4165	NY	Slate-colored	42.37	-76.28	6/29/13	M.S.	20.9	4.14	No	CUMV:Bird:55782
10W.07	SD	Slate-colored	42.81	-96.52	2/6/07	D.L.S.	19.2	7.43	Yes	NA
11W.07	SD	Slate-colored	42.81	-96.52	2/6/07	D.L.S.	19.6	7.74	Yes	NA
12w.07	SD	Slate-colored	42.81	-96.52	2/9/07	D.L.S.	18.8	6.76	Yes	NA
13W.07	SD	Slate-colored	42.81	-96.52	2/9/07	D.L.S.	20.9	7.87	Yes	NA
14W.07	SD	Slate-colored	42.81	-96.52	2/9/07	D.L.S.	20.1	8.24	Yes	NA
15W.07	SD	Slate-colored	42.81	-96.52	2/13/07	D.L.S.	21.9	7.22	Yes	NA
17W.07	SD	Slate-colored	42.81	-96.52	2/13/07	D.L.S.	19.9	6.51	Yes	NA
18W.07	SD	Slate-colored	42.81	-96.52	2/22/07	D.L.S.	19.8	8.04	Yes	NA
19W.07	SD	Slate-colored	42.81	-96.52	2/22/07	D.L.S.	19	8.15	Yes	NA
1W.07	SD	Slate-colored	42.81	-96.52	1/20/07	D.L.S.	20.6	7.4	Yes	NA
1W.08	SD	Slate-colored	42.81	-96.52	1/31/08	D.L.S.	18.8	7.16	Yes	NA
20W.07	SD	Slate-colored	42.81	-96.52	2/22/07	D.L.S.	18.7	7.15	Yes	NA
21W.07	SD	Slate-colored	42.81	-96.52	2/23/07	D.L.S.	18.2	6.22	Yes	NA
22W.07	SD	Slate-colored	42.81	-96.52	2/23/07	D.L.S.	19.6	7.55	Yes	NA
23W.07	SD	Slate-colored	42.81	-96.52	2/23/07	D.L.S.	20.1	7.64	Yes	NA
24W.07	SD	Slate-colored	42.81	-96.52	2/27/07	D.L.S.	19.8	8.23	Yes	NA
2W.06	SD	Slate-colored	42.81	-96.52	1/19/06	D.L.S.	20.4	6.9	Yes	NA
2W.07	SD	Slate-colored	42.81	-96.52	1/20/07	D.L.S.	20	6.58	Yes	NA
2W.08	SD	Slate-colored	42.81	-96.52	1/31/08	D.L.S.	21.5	8.3	Yes	NA
3W.06	SD	Slate-colored	42.81	-96.52	2/11/06	D.L.S.	20.5	9.64	Yes	NA
3W.07	SD	Slate-colored	42.81	-96.52	1/23/07	D.L.S.	20.8	7.41	Yes	NA
3W.08	SD	Slate-colored	42.81	-96.52	2/6/08	D.L.S.	18.7	6.52	Yes	NA
4W.07	SD	Slate-colored	42.81	-96.52	1/23/07	D.L.S.	22.5	7.86	Yes	NA
4W.08	SD	Slate-colored	42.81	-96.52	2/6/08	D.L.S.	18.6	6.58	Yes	NA
5W.07	SD	Slate-colored	42.81	-96.52	1/23/07	D.L.S.	21.1	7.08	Yes	NA
5W.08	SD	Slate-colored	42.81	-96.52	2/12/08	D.L.S.	21.1	8.01	Yes	NA
6W.07	SD	Slate-colored	42.81	-96.52	1/30/07	D.L.S.	21.2	9.91	Yes	NA
6W.08	SD	Slate-colored	42.81	-96.52	2/12/08	D.L.S.	21.1	6.93	Yes	NA
7W.07	SD	Slate-colored	42.81	-96.52	1/30/07	D.L.S.	20.5	8.56	Yes	NA
7W.08	SD	Slate-colored	42.81	-96.52	2/15/08	D.L.S.	19.9	7.41	Yes	NA
8W.07	SD	Slate-colored	42.81	-96.52	1/30/07	D.L.S.	20.9	7.51	Yes	NA
8W.08	SD	Slate-colored	42.81	-96.52	2/15/08	D.L.S.	22.3	8.13	Yes	NA
9W.07	SD	Slate-colored	42.81	-96.52	2/6/07	D.L.S.	18.3	7.53	Yes	NA
22013	AZ	Yellow-eyed	31.91	-109.25	3/18/13	D.L.S.	18.3	6.19	Yes	NA
30578	AZ	Yellow-eyed	31.88	-109.21	3/8/15	D.L.S.	20.5	4.2	Yes	NA
30740	AZ	Yellow-eyed	31.91	-109.25	3/9/15	D.L.S.	18.6	4.92	Yes	NA
30757	AZ	Yellow-eyed	31.88	-109.21	3/8/15	D.L.S.	20.5	4.05	Yes	NA
30763	AZ	Yellow-eyed	31.91	-109.25	3/9/15	D.L.S.	17.2	4.31	Yes	NA
30764	AZ	Yellow-eyed	31.91	-109.25	3/10/15	D.L.S.	20	3.79	Yes	NA
30765	AZ	Yellow-eyed	31.93	-109.26	3/10/15	D.L.S.	19.7	3.73	Yes	NA
30766	AZ	Yellow-eyed	31.9	-109.28	3/11/15	D.L.S.	21.4	5.1	Yes	NA
30767	AZ	Yellow-eyed	31.9	-109.28	3/11/15	D.L.S.	20.7	4.62	Yes	NA
30768	AZ	Yellow-eyed	31.9	-109.28	3/11/15	D.L.S.	20.9	4.8	Yes	NA
30769	AZ	Yellow-eyed	31.88	-109.21	3/12/15	D.L.S.	20	4.75	Yes	NA
30775	AZ	Yellow-eyed	31.88	-109.21	3/12/15	D.L.S.	18.9	4.24	Yes	NA
32013	AZ	Yellow-eyed	31.9	-109.28	3/19/13	D.L.S.	18	3.91	Yes	NA
42013	AZ	Yellow-eyed	31.9	-109.28	3/19/13	D.L.S.	17.8	2.85	Yes	NA
52013	AZ	Yellow-eyed	31.93	-109.26	3/20/13	D.L.S.	20.4	3.86	Yes	NA
62013	AZ	Yellow-eyed	31.93	-109.26	3/20/13	D.L.S.	19.7	4.04	Yes	NA
