## Supplemental Table 5 for "Temperature heterogeneity correlates with intraspecific variation in physiological flexibility in a small endotherm"

Institution	Collection	Catalog_number	Species	Subspecies	Date_collected	Latitude	Longitude	NCBI_Biosample	Barcode
UAM	Bird	6056	hyemalis	oreganus	6/1/92	55.86	-133.68	1	AGAACCGCAAC
UAM	Bird	7489	hyemalis	oreganus	7/14/96	55.86	-133.68	2	GCGCAAGAC
UAM	Bird	9183	hyemalis	oreganus	6/24/98	55.33	-131.62	1	TCCATATCAAC
UAM	Bird	11202	hyemalis	oreganus	6/14/99	53.37	-132.3	2	CAGCAGAAC
LSUMZ	Birds	16242	vulcani			9.7	-84.09	1	AGCCTGGCAAC
LSUMZ	Birds	16243	vulcani			9.7	-84.09	2	GACGCAAGAAC
UMZM	Bird	20648	hyemalis	montanus	7/13/16	46.92	-113.45	1	ATAATCCAC
UMZM	Bird	20649	hyemalis	montanus	7/15/16	46.91	-113.45	2	CGTCAGCCAAC
MSB	Bird	21370	hyemalis	caniceps	7/8/94	35.23	-107.61	1	CATTGACCAAC
MSB	Bird	21371	hyemalis	caniceps	7/8/94	35.23	-107.61	2	TCTCGCATAAC
MSB	Bird	26870	hyemalis	dorsalis	5/21/08	33.81	-107.43	2	CTCCGAAGAAC
MSB	Bird	29429	hyemalis	dorsalis	5/18/10	33.37	-108.72	1	CTTGCAGCAAC
UAM	Bird	34179	hyemalis	cismontanus	5/12/13	59.41	-135.93	1	TTACCTCAAC
UAM	Bird	37203	hyemalis	oreganus	6/23/15	55.92	-130.03	1	TTATTCGAAC
UAM	Bird	38138	hyemalis	oreganus		55.92	-130.03	2	CATACTAAC
UAM	Bird	40225	hyemalis	cismontanus	5/12/13	59.41	-135.93	2	TAGAACGAAC
UAM	Bird	40270	hyemalis	hyemalis	5/28/16	61.2	-149.87	1	CGGTCCAAC
UAM	Bird	40271	hyemalis	hyemalis	5/28/16	61.2	-149.87	2	GGCGCCGAAC
MSB	Bird	40609	hyemalis	hyemalis	6/9/13	65.37	-146	1	GAAGGTAAC
MSB	Bird	40611	hyemalis	hyemalis	6/9/13	65.37	-146.04	2	TACTTGCAAC
MSB	Bird	41094	hyemalis	caniceps	6/2/13	36.25	-109.05	1	TCCGCTCAC
MSB	Bird	41095	hyemalis	caniceps	6/1/13	36.25	-109.05	2	TTATTCGAAC
MSB	Bird	47704	hyemalis	mearnsi	6/21/10	44.05	-107.29	2	GATACGCCAAC
MMNH	Bird	47897	phaeonotus	bairdi	6/20/09	23.65	-109.98	1	AGACGCAAC
MMNH	Bird	47898	phaeonotus	bairdi	6/21/09	23.65	-109.98	2	AGCCTGGCAAC
MMNH	Bird	47899	phaeonotus	bairdi	6/22/09	23.65	-109.98	1	TGGACCAGAAC
SDNHM	Birds	51646	hyemalis	thurberi	5/17/06	32.88	-117.23	1	GACGCAAGAAC
SDNHM	Birds	52933	hyemalis	thurberi	7/24/09	32.88	-117.24	2	AGGTAACCAAC
UWBM	Bird	53396	hyemalis	caniceps	7/15/93	38.84	-106.48	1	CTTCATCAC
UWBM	Bird	53404	hyemalis	caniceps	7/15/93	38.84	-106.41	2	TTACGCTCAAC
SDNHM	Birds	53914	hyemalis	thurberi	6/26/13	33.54	-116.48	2	AGAACCGCAAC
UWBM	Bird	53922	hyemalis	hyemalis	6/16/95	67.49	-149.87	1	AACGCCAAC
UWBM	Bird	54015	hyemalis	hyemalis	6/15/95	67.49	-149.87	2	CCATGGAAC
UWBM	Bird	54065	hyemalis	montanus	5/18/95	48.37	-117.19	1	GTCGACCAC
UWBM	Bird	54098	hyemalis	montanus	5/17/95	48.65	-117.24	2	TGAAGCCAAC
CUMV	Bird	55778	hyemalis	hyemalis	6/26/13	42.37	-76.27	1	TAGATCAAC
CUMV	Bird	55780	hyemalis	hyemalis	6/26/13	42.37	-76.27	2	AACGCCAAC
LSUMZ	Birds	62689	hyemalis	mearnsi	7/9/02	42.24	-111.23	1	TTACCTAAC
LSUMZ	Birds	62701	hyemalis	mearnsi	7/9/02	42.23	-111.56	2	CTCAGCAAC
UWBM	Bird	69539	hyemalis	shufeldti	7/24/01	47.73	-122.08	1	TCTCTCCAAC
CMNH	Birds	70523	hyemalis	carolinensis	5/21/07	35.71	-82.4	1	AATTACCAC
CMNH	Birds	70525	hyemalis	carolinensis	5/21/07	35.71	-82.4	2	GTTCTCAAC
CMNH	Birds	71193	hyemalis	carolinensis	6/14/08	41.34	-76.34	1	GTATAGCAAC
CMNH	Birds	71373	hyemalis	carolinensis	6/14/08	41.34	-76.34	2	GAGCTTCAC
CMNH	Birds	72451	hyemalis	hyemalis	6/16/11	48.06	-92.37	2	TTACCTAAC
CMNH	Birds	72566	hyemalis	hyemalis	6/23/11	44.71	-85.29	1	GGCGCCGAAC
CMNH	Birds	72869	hyemalis	hyemalis	6/21/11	44.69	-85.31	2	CGCCTCCAC
CMNH	Birds	74824	hyemalis	hyemalis	6/16/17	47.78	-90.89	1	AGGCCAGAAC
UWBM	Bird	80775	hyemalis	shufeldti	6/13/05	45.72	-121.43	1	TCAAGAAGAAC
UWBM	Bird	81678	hyemalis	shufeldti	6/13/05	45.72	-121.43	2	GATGCGCAC
UWBM	Bird	82536	phaeonotus	phaeonotus	8/14/06	23.59	-105.87	1	CCAACGCAAC
UWBM	Bird	82650	phaeonotus	phaeonotus	8/14/06	23.59	-105.87	2	GGAATGGAAC
UWBM	Bird	87111	hyemalis	oreganus	7/21/07	58.27	-134.39	2	CATGCAGAAC
UWBM	Bird	87116	hyemalis	shufeldti	6/21/07	47.8	-122.13	2	GGTTGAAGAAC
UWBM	Bird	90464	hyemalis	montanus	6/16/10	45.83	-117.88	1	CTGATACCAAC
UWBM	Bird	90516	hyemalis	montanus	6/16/10	45.83	-117.88	2	AGGTACCAAC
UWBM	Bird	97846	hyemalis	caniceps	5/1/98	36.36	-115.66	1	GCATCAGAAC
UWBM	Bird	99275	hyemalis	caniceps	7/7/98	37.58	-112.6	1	ATGGATAAC
UWBM	Bird	99276	hyemalis	caniceps	7/7/98	37.65	-112.8	2	CATTGACCAAC
UWBM	Bird	100203	hyemalis	caniceps	6/26/05	41.88	-115.43	1	GCGCAAGAC
UWBM	Bird	100206	hyemalis	mearnsi	6/23/05	45.1	-110.87	1	TACTTGCAAC
UWBM	Bird	100250	hyemalis	mearnsi	6/24/05	45.28	-110.53	2	CTTCATCAC
UWBM	Bird	100458	hyemalis	shufeldti	6/15/06	43.25	-124.12	1	CTCAGCAAC
UWBM	Bird	100500	hyemalis	shufeldti	6/15/06	43.25	-124.12	2	GTACGGCAC
UWBM	Bird	104984	phaeonotus	phaeonotus	1/5/03	21.88	-103.87	1	ATCGGACCAAC
UWBM	Bird	104986	phaeonotus	phaeonotus	1/5/03	21.88	-103.87	2	AGACGCAAC
UWBM	Bird	105123	hyemalis	shufeldti	6/28/03	49.5	-125	2	CCGCGCGAAC
UWBM	Bird	105212	phaeonotus	phaeonotus	1/7/04	19.05	-99.32	1	CTGATCCAAC
UWBM	Bird	105213	phaeonotus	phaeonotus	1/7/04	19.05	-99.32	2	TCGGAGCAAC
UWBM	Bird	106707	hyemalis	thurberi	5/18/04	32.85	-116.42	1	CCAGAACCAAC
UWBM	Bird	106712	hyemalis	thurberi	5/18/04	32.85	-116.42	2	ACGAGTCAAC
UWBM	Bird	106720	hyemalis	caniceps	6/4/04	36.33	-115.63	2	TAACCAGCAAC
UWBM	Bird	106976	phaeonotus	palliatus	6/14/04	31.85	-109.33	1	CGCCTCCAC
UWBM	Bird	107113	hyemalis	caniceps	6/26/05	41.78	-115.7	2	TTACCTCAAC
UWBM	Bird	108713	hyemalis	caniceps	7/26/05	39.3	-114.21	1	CGCTGAGAAC
UWBM	Bird	108745	hyemalis	caniceps	7/26/05	39.3	-114.21	2	TCTGGCAAC
UWBM	Bird	109189	hyemalis	dorsalis	6/18/04	33.5	-105.78	1	CCATGGAAC
UWBM	Bird	109191	hyemalis	dorsalis	6/18/04	33.5	-105.78	2	TAGGAGCCAAC
UWBM	Bird	110508	hyemalis	mearnsi	6/19/02	44.87	-107.33	1	ATAAGAGAAC
UWBM	Bird	112167	hyemalis	hyemalis	7/9/93	60.2	-132.84	1	GATACGCCAAC
UWBM	Bird	113645	phaeonotus	phaeonotus	5/10/08	19.08	-99.22	1	TGAGAAGAAC
UWBM	Bird	113649	phaeonotus	phaeonotus	5/10/08	19.08	-99.22	2	GTTGGCCAAC
UWBM	Bird	114942	phaeonotus	palliatus	6/14/04	31.78	-109.3	2	GTATAGCCAAC
UWBM	Bird	115225	phaeonotus	phaeonotus	4/29/06	19.42	-102.24	1	GAGCCGCAAC
UWBM	Bird	115229	phaeonotus	phaeonotus	4/29/06	19.42	-102.24	2	GGTAGGAAC
UWBM	Bird	115982	hyemalis	dorsalis	5/24/06	35.29	-111.65	1	TCTGGCAAC
UWBM	Bird	116031	hyemalis	dorsalis	5/24/06	35.28	-111.64	2	AGGCCAGAAC
UWBM	Bird	116546	hyemalis	caniceps	5/31/12	39.13	-117.28	1	TAGGAGCCAAC
UWBM	Bird	116571	hyemalis	caniceps	5/30/12	39.13	-117.28	2	TGAGAAGAAC
UWBM	Bird	117642	hyemalis	thurberi	5/21/13	41.44	-121.03	1	CCGCGCGAAC
UWBM	Bird	117647	hyemalis	shufeldti	6/6/13	44.57	-121.58	1	TCCATAGAAC
UWBM	Bird	117690	hyemalis	thurberi	5/21/13	41.44	-121.03	2	TCCTCTTGAAC
UWBM	Bird	117839	hyemalis	shufeldti	6/6/13	44.57	-121.58	2	CCAGAACCAAC
UWBM	Bird	117971	phaeonotus	phaeonotus	5/18/09	24.09	-104.93	1	CTCCGAAGAAC
UWBM	Bird	117973	phaeonotus	phaeonotus	5/18/09	24.09	-104.93	2	ACTGACGAAC
UWBM	Bird	118013	phaeonotus	palliatus	5/24/09	29.65	-108.17	1	GCATATCAC
UWBM	Bird	118015	phaeonotus	palliatus	5/24/09	29.65	-108.17	2	CTGATCCAAC
UWBM	Bird	118044	phaeonotus	phaeonotus	5/29/09	23.81	-99.85	1	TGAAGCCAAC
UWBM	Bird	118047	phaeonotus	phaeonotus	5/30/09	23.81	-99.85	2	TTAACTCCAAC
UWBM	Bird	118105	hyemalis	caniceps	5/1/12	36.95	-117.12	1	AGCTAAGAC
UWBM	Bird	118106	hyemalis	caniceps	5/1/12	36.95	-117.12	2	ATAAGAGAAC
UWBM	Bird	118114	hyemalis	thurberi	5/4/12	37.36	-118.69	1	GGCCATAAC
UWBM	Bird	118115	hyemalis	thurberi	5/4/12	37.36	-118.69	2	CGAACGCAC
UWBM	Bird	118252	hyemalis	shufeldti	6/9/14	47.33	-120.69	1	TCCTCTTGAAC
UWBM	Bird	118287	hyemalis	shufeldti	6/6/14	48.28	-119.95	1	GTACGGCAC
UWBM	Bird	118331	hyemalis	shufeldti	6/6/14	48.28	-119.95	2	TGGACCAGAAC
UWBM	Bird	118339	hyemalis	shufeldti	6/9/14	47.33	-120.69	2	ACGCCGCAC
MVZ	Bird	177471	hyemalis	thurberi	6/23/96	41.41	-119.88	1	TTACGCTCAAC
MVZ	Bird	177474	hyemalis	thurberi	6/23/96	41.41	-119.88	2	TCAAGAAGAAC
MVZ	Bird	180357	hyemalis	pinosus	6/30/03	37.87	-122.27	1	AGCAGTCAC
MVZ	Bird	181965	hyemalis	pinosus	7/25/05	37.87	-122.26	2	AACCGCCAAC
MVZ	Bird	182089	hyemalis	pinosus	7/11/06	37.87	-122.26	1	ACCAAGCCAAC
MVZ	Bird	182561	hyemalis	thurberi	7/13/06	40.34	-121.43	1	AACCGCCAAC
MVZ	Bird	182562	hyemalis	thurberi	7/13/06	40.34	-121.43	2	GGTCCATCAAC
MVZ	Bird	183385	hyemalis	thurberi	7/11/08	35.95	-118.33	1	TTGGTAAGAAC
MVZ	Bird	183387	hyemalis	thurberi	7/14/08	35.83	-118.3	2	GTATAGCAAC
MVZ	Bird	188263	phaeonotus	alticola	6/17/12	15.43	-92.34	1	TCTTATCCAAC
MVZ	Bird	188264	phaeonotus	alticola	6/17/12	15.43	-92.34	2	TTGGTAAGAAC
MVZ	Bird	188265	phaeonotus	alticola	6/18/12	15.43	-92.34	1	TAACCAGCAAC
MVZ	Bird	188267	phaeonotus	alticola	6/18/12	15.43	-92.34	2	GAGCCGCAAC
AMNH	Birds	203755	hyemalis	townsendi	5/21/88	30.91	-115.45	1	GTTCTCAAC
AMNH	Birds	203756	hyemalis	townsendi	5/21/88	30.91	-115.45	2	TCCATATCAAC
AMNH	Birds	203757	hyemalis	townsendi	5/21/88	30.91	-115.45	1	TCGGAGCAAC
AMNH	Birds	224997	hyemalis	townsendi	11/9/83	30.91	-115.45	2	CCGTCAAGAAC
AMNH	Birds	225012	phaeonotus	fulvescens	11/20/83	16.73	-92.64	1	ACGAGTCAAC
AMNH	Birds	225057	hyemalis	hyemalis	7/27/84	44.36	-70.99	1	AGGTAACCAAC
AMNH	Birds	225059	hyemalis	hyemalis	7/27/84	44.36	-70.99	2	CTTGCAGCAAC
AMNH	Birds	228735	hyemalis	carolinensis	5/27/85	37.57	-80.19	1	GGTAGGAAC
AMNH	Birds	228736	hyemalis	carolinensis	5/27/85	37.57	-80.19	2	TCGCGACCAAC
AMNH	Birds	228738	hyemalis	montanus	6/21/85	46.64	-115.09	1	GGTTGAAGAAC
AMNH	Birds	228742	hyemalis	montanus	6/21/85	46.64	-115.09	2	AATAAGCAAC
AMNH	Birds	228766	hyemalis	montanus	6/28/85	45.13	-116.12	1	CGTCAGCCAAC
AMNH	Birds	228768	hyemalis	montanus	6/28/85	45.13	-116.12	2	CCAACGCAAC
AMNH	Birds	228775	hyemalis	montanus	6/30/85	44.25	-114.75	1	GAGCTTCAC
AMNH	Birds	228776	hyemalis	montanus	6/30/85	44.25	-114.75	2	GCATATCAC
AMNH	Birds	228797	hyemalis	mearnsi	7/6/85	47.62	-112.64	1	AATAAGCAAC
AMNH	Birds	228799	hyemalis	mearnsi	7/6/85	47.62	-112.64	2	CTGATACCAAC
AMNH	Birds	228850	hyemalis	aikeni	7/17/85	45.31	-106.07	1	TCTCGCATAAC
AMNH	Birds	228851	hyemalis	aikeni	7/17/85	45.31	-106.07	2	TCCATAGAAC
AMNH	Birds	228862	hyemalis	aikeni	7/19/85	44.31	-104.12	1	GGTACTCAAC
AMNH	Birds	228865	hyemalis	aikeni	7/19/85	44.31	-104.12	2	GAAGGTAAC
AMNH	Birds	228867	hyemalis	carolinensis	5/9/86	34.87	-83.81	1	GGTCCATCAAC
AMNH	Birds	228868	hyemalis	carolinensis	5/9/86	34.87	-83.81	2	CGCCAGCAAC
AMNH	Birds	228930	hyemalis	hyemalis	6/5/86	47.74	-77.33	1	CCTTATCAAC
AMNH	Birds	228931	hyemalis	hyemalis	6/5/86	47.74	-77.33	2	ATGGATAAC
AMNH	Birds	228944	hyemalis	hyemalis	6/10/86	49.78	-85.43	1	TTAACTCCAAC
AMNH	Birds	228946	hyemalis	hyemalis	6/10/86	49.78	-85.43	2	GCCGCTCCAAC
AMNH	Birds	229053	hyemalis	hyemalis	6/10/88	46.73	-65.07	1	GGAATGGAAC
AMNH	Birds	229057	hyemalis	hyemalis	6/10/88	46.73	-65.07	2	TCTTATCCAAC
AMNH	Birds	229059	hyemalis	hyemalis	6/17/88	51.63	-56.7	1	ACGCCGCAC
AMNH	Birds	229060	hyemalis	hyemalis	6/17/88	51.63	-56.7	2	TCTCTCCAAC
AMNH	Birds	229173	hyemalis	hyemalis	6/3/90	56.4	-103.62	1	TGCGAAGCAAC
AMNH	Birds	229176	hyemalis	hyemalis	6/3/90	56.4	-103.62	2	GTCGACCAC
AMNH	Birds	229181	hyemalis	cismontanus	6/6/90	53	-117.34	1	CATACTAAC
AMNH	Birds	229182	hyemalis	cismontanus	6/6/90	53	-117.34	2	ATCGGACCAAC
AMNH	Birds	229183	hyemalis	cismontanus	6/6/90	53	-117.34	1	GTATAGCCAAC
AMNH	Birds	229229	hyemalis	hyemalis	6/15/90	62.09	-136.51	1	AGGTACCAAC
AMNH	Birds	229230	hyemalis	hyemalis	6/15/90	62.09	-136.51	2	GCATCAGAAC
AMNH	Birds	229268	hyemalis	montanus	6/4/91	49.88	-119.07	1	ACTGACGAAC
AMNH	Birds	229281	hyemalis	montanus	6/4/91	49.88	-119.07	2	AGCAGTCAC
AMNH	Birds	231723	hyemalis	caniceps	6/15/93	38.5	-109.27	1	CAGCAGAAC
AMNH	Birds	231726	hyemalis	caniceps	6/15/93	38.5	-109.27	2	TGAGAGAAC
AMNH	Birds	231995	hyemalis	pontilis	5/22/96	32.4	-115.88	1	CGAACGCAC
AMNH	Birds	231996	hyemalis	pontilis	5/22/96	32.4	-115.88	2	CGGTCCAAC
AMNH	Birds	232004	hyemalis	pontilis	5/22/96	32.4	-115.88	1	GTCTCGAAC
AMNH	Birds	232015	insularis		6/1/96	29.04	-118.28	1	GATGCGCAC
AMNH	Birds	232018	insularis		6/1/96	29.04	-118.28	2	TAGATCAAC
AMNH	Birds	232020	insularis		6/1/96	29.04	-118.28	2	GGTAATGCAAC
FMNH	Birds	394074	phaeonotus	fulvescens	9/7/89	16.8	-92.64	2	CGCTGAGAAC
FMNH	Birds	394075	phaeonotus	fulvescens	9/7/89	16.8	-92.64	1	GCCGCTCCAAC
FMNH	Birds	394076	phaeonotus	fulvescens	9/9/89	16.8	-92.64	2	ACCAAGCCAAC
USNM	Birds	634217	hyemalis	carolinensis	6/5/03	38.58	-79.64	1	GCAGTTCAAC
USNM	Birds	634220	hyemalis	carolinensis	6/6/03	38.58	-79.64	2	AATTACCAC
USNM	Birds	644191	hyemalis	caniceps	6/14/10	40.96	-110.49	1	GGTAATGCAAC
USNM	Birds	644223	hyemalis	mearnsi	6/13/10	40.49	-110.97	1	CCGTCAAGAAC
USNM	Birds	644266	hyemalis	mearnsi	6/13/10	40.44	-111.08	2	TCCGCTCAC
USNM	Birds	644274	hyemalis	caniceps	6/14/10	40.96	-110.49	2	GGTACTCAAC
USNM	Birds	648103	hyemalis	caniceps	6/2/11	41.91	-113.51	1	ATCGCGCAAC
USNM	Birds	648104	hyemalis	caniceps	6/2/11	41.91	-113.51	2	GCAGTTCAAC
USNM	Birds	648671	hyemalis	dorsalis	5/31/14	34.34	-111.14	1	TCGCGACCAAC
USNM	Birds	648752	hyemalis	dorsalis	5/31/14	34.34	-111.14	2	AGCTAAGAC
UWYMV	Bird	B1052	hyemalis	caniceps	8/2/15	39.6	-105.64	1	TGAGAGAAC
UWYMV	Bird	B1072	hyemalis	caniceps	8/5/15	39.6	-105.64	2	ATAATCCAC
UWYMV	Bird	B766	hyemalis	mearnsi	6/10/13	43.87	-110.48	1	GTTGGCCAAC
UWYMV	Bird	B778	hyemalis	mearnsi	6/12/13	43.87	-110.48	2	ATCGCGCAAC
RAM	Bird	Z07.1.11	hyemalis	cismontanus	5/2/03	53.32	-117.87	2	CCTTATCAAC
RAM	Bird	Z95.10.16	hyemalis	hyemalis	6/7/95	58.93	-115.2	1	TAGAACGAAC
RAM	Bird	Z95.10.79	hyemalis	hyemalis	6/10/95	58.93	-115.43	2	GTCTCGAAC
RAM	Bird	Z96.18.3	hyemalis	montanus	6/4/96	49.85	-113.97	1	CGCCAGCAAC
RAM	Bird	Z96.18.7	hyemalis	montanus	6/4/96	49.82	-113.95	2	GGCCATAAC
NYSM	ZO	zo-11135	hyemalis	hyemalis	6/30/10	42.13	-73.13	1	CATGCAGAAC
NYSM	ZO	zo-11136	hyemalis	hyemalis	6/30/10	42.13	-73.13	2	TGCGAAGCAAC
