## Supplemental Table 6 for "Temperature heterogeneity correlates with intraspecific variation in physiological flexibility in a small endotherm"

Individual	Population	Latitude	Longitude	Treatment	Sex	Adjustment_Period_Length_(d)	PreAcc_Mass_(g)	Start_Time_PreAcc_Msum_Trial	PreAcc_Msum	PostAcc_Mass_(g)	Start_Time_PostAcc_Msum_Trial	PostAcc_Msum	NCBI_Biosample	Barcode
AZBG	J. h. dorsalis	34.43	-111.4	Control	M	62	23.74	13:12	7.27	23.02	13:07	7.98	3	AGCAGTCAC
AZDD	J. h. dorsalis	34.43	-111.4	Control	M	63	22.87	11:36	6.36	22.96	13:21	7.46	3	GTTGGCCAAC
AZDG	J. h. dorsalis	34.43	-111.4	Cold	M	60	20.48	13:03	6.84	21.72	16:15	8.42	3	CCATGGAAC
AZDL	J. h. dorsalis	34.43	-111.4	Cold	M	60	21.86	11:55	8.71	23.58	13:29	8.57	3	CCGTCAAGAAC
AZDY	J. h. dorsalis	34.43	-111.4	Cold	M	61	22.11	12:00	7.21	21.73	14:32	6.66	3	TCCGCTCAC
AZGG	J. h. dorsalis	34.43	-111.4	Control	M	59	18.27	16:24	6.56	18.84	16:07	6.8	3	CGAACGCAC
AZGK	J. h. dorsalis	34.43	-111.4	Control	M	63	22.19	10:29	7.71	22.41	14:42	8.06	3	ACGCCGCAC
AZGL	J. h. dorsalis	34.43	-111.4	Cold	M	63	22.11	12:44	6.65	23.37	16:30	8.04	3	CTTGCAGCAAC
AZGR	J. h. dorsalis	34.43	-111.4	Cold	M	62	20.74	10:54	7.22	24.05	14:53	7.74	3	TCTCGCATAAC
AZKY	J. h. dorsalis	34.43	-111.4	Control	M	62	21.32	12:03	7.95	20.7	11:44	8.04	3	GAAGGTAAC
AZLG	J. h. dorsalis	34.43	-111.4	Cold	M	62	21.28	9:45	7.59	22.78	10:19	8.74	3	TGAAGCCAAC
AZLL	J. h. dorsalis	34.43	-111.4	Control	M	60	23.96	15:22	7.38	24.02	14:48	7.72	3	AGGTACCAAC
AZLY	J. h. dorsalis	34.43	-111.4	Cold	M	60	23.07	10:45	8	23.18	10:04	10.5	3	AACGCCAAC
AZRD	J. h. dorsalis	34.43	-111.4	Control	M	61	22.65	13:10	6.48	22.13	12:59	7.07	3	ATCGCGCAAC
AZRK	J. h. dorsalis	34.43	-111.4	Control	M	64	21.74	13:29	6.98	21.22	15:23	6.71	3	TAGGAGCCAAC
AZRL	J. h. dorsalis	34.43	-111.4	Control	M	59	21.77	13:54	6.99	23.06	11:41	7.1	3	GTATAGCCAAC
AZRR	J. h. dorsalis	34.43	-111.4	Control	M	60	23.63	14:11	8.23	23.02	12:03	7.8	3	TGGACCAGAAC
AZRY	J. h. dorsalis	34.43	-111.4	Cold	M	59	22.13	12:42	7.71	23.44	12:47	8.66	3	GGTACTCAAC
AZYD	J. h. dorsalis	34.43	-111.4	Cold	M	59	21.2	11:30	7.36	21.12	9:58	8.4	3	ATGGATAAC
AZYG	J. h. dorsalis	34.43	-111.4	Control	M	61	21.69	14:18	7.66	21.33	15:50	8.66	3	CTGATACCAAC
AZYL	J. h. dorsalis	34.43	-111.4	Cold	M	64	21.67	12:21	6.93	21.92	13:24	8.46	3	AGAACCGCAAC
AZYO	J. h. dorsalis	34.43	-111.4	Control	M	59	22.43	15:06	6.8	22.76	14:51	7.87	3	TAGATCAAC
AZYR	J. h. dorsalis	34.43	-111.4	Cold	M	61	21.54	10:52	7.11	24.53	10:38	9.6	3	GTTCTCAAC
AZYY	J. h. dorsalis	34.43	-111.4	Cold	M	63	21.55	13:51	7.32	22.09	12:03	8.05	3	GGTCCATCAAC
CADD	J. h. thurberi	32.72	-117.16	Cold	M	57	16.95	10:43	5.69	16.97	9:54	7.2	3	GAGCCGCAAC
CADG	J. h. thurberi	32.72	-117.16	Cold	M	58	18.34	11:11	6.23	18.3	13:12	7.11	3	CCAGAACCAAC
CADR	J. h. thurberi	32.72	-117.16	Cold	F	60	18.17	13:09	6.44	18.14	11:10	6.48	3	CAGCAGAAC
CADY	J. h. thurberi	32.72	-117.16	Control	M	59	17.98	10:40	5.8	18.74	18:20	5.73	3	ACGAGTCAAC
CAGG	J. h. thurberi	32.72	-117.16	Cold	F	57	17.18	15:42	6.27	17	14:28	5.34	3	AGGTAACCAAC
CAGL	J. h. thurberi	32.72	-117.16	Cold	M	59	16.75	11:59	5.91	16.59	11:25	4.44	3	TGAGAGAAC
CAGR	J. h. thurberi	32.72	-117.16	Cold	F	60	18.46	9:31	5.98	20.53	13:36	6.21	3	TCGCGACCAAC
CALD	J. h. thurberi	32.72	-117.16	Control	M	59	15.59	12:49	4.8	15.05	9:15	4.69	3	TCCATATCAAC
CALL	J. h. thurberi	32.72	-117.16	Cold	M	57	18.77	14:26	5.38	18.82	12:17	6.15	3	CGCTGAGAAC
CALY	J. h. thurberi	32.72	-117.16	Cold	M	58	19.44	14:46	6.47	20.51	10:40	6.09	3	GCATATCAC
CARD	J. h. thurberi	32.72	-117.16	Control	M	58	18.38	9:59	5.87	19.24	14:39	5.7	3	AGCCTGGCAAC
CARL	J. h. thurberi	32.72	-117.16	Control	F	58	18.19	12:22	5.21	18.8	12:07	4.87	3	CGCCAGCAAC
CARR	J. h. thurberi	32.72	-117.16	Control	F	57	16.4	12:02	5.42	17	13:27	5.43	3	TGAGAAGAAC
CARY	J. h. thurberi	32.72	-117.16	Cold	M	60	18.02	10:45	5.18	17.77	14:57	6.01	3	CCTTATCAAC
CAYD	J. h. thurberi	32.72	-117.16	Control	F	60	17.22	14:22	5.26	17.36	16:19	5.84	3	GACGCAAGAAC
CAYG	J. h. thurberi	32.72	-117.16	Control	M	58	17.99	13:34	6.56	17.98	9:09	5.43	3	TCGGAGCAAC
CAYL	J. h. thurberi	32.72	-117.16	Control	M	60	19.64	11:56	5.47	20.38	12:19	5.4	3	GAGCTTCAC
CAYY	J. h. thurberi	32.72	-117.16	Control	M	57	17.17	13:15	6.08	17.21	11:22	5.83	3	TAACCAGCAAC
ORBD	J. h. shufeldti	43.66	-124.03	Control	M	71	18.47	10:33	6.68	18.87	12:35	6.95	3	TCCATAGAAC
ORBY	J. h. shufeldti	43.66	-124.03	Control	M	70	16.94	12:33	6.1	16.97	13:35	5.87	3	AGCTAAGAC
ORDG	J. h. shufeldti	43.66	-124.03	Control	M	70	18.3	11:48	5.4	18.99	10:52	4.72	3	AATAAGCAAC
ORDL	J. h. shufeldti	43.66	-124.03	Cold	M	70	18.7	10:24	7.51	17.87	9:35	7.59	3	TAGAACGAAC
ORGL	J. h. shufeldti	43.66	-124.03	Control	M	68	18.69	12:10	7.02	19.6	19:59	6.07	3	TTAACTCCAAC
ORGY	J. h. shufeldti	43.66	-124.03	Cold	M	68	20.67	15:38	6.89	20.87	11:50	7.44	3	TTACCTAAC
ORKL	J. h. shufeldti	43.66	-124.03	Cold	M	69	18.58	15:55	7.29	19.63	12:46	7	3	TTACCTCAAC
ORKO	J. h. shufeldti	43.66	-124.03	Control	M	69	18.5	11:07	6.93	19	15:28	6.94	3	TTATTCGAAC
ORKR	J. h. shufeldti	43.66	-124.03	Control	M	71	17.43	11:45	6.61	19.57	11:42	6.71	3	TCTGGCAAC
ORLR	J. h. shufeldti	43.66	-124.03	Control	M	68	21.28	14:28	8.03	21.36	15:15	8.1	3	AGGCCAGAAC
ORRD	J. h. shufeldti	43.66	-124.03	Cold	M	71	19.09	9:20	7.78	21.31	10:07	7.88	3	GTCTCGAAC
ORRG	J. h. shufeldti	43.66	-124.03	Cold	M	69	16.78	13:39	6.48	17.65	10:31	6.52	3	CTCAGCAAC
ORRO	J. h. shufeldti	43.66	-124.03	Cold	M	68	17.68	13:17	6.46	20.93	18:16	7.12	3	CCAACGCAAC
ORYD	J. h. shufeldti	43.66	-124.03	Cold	M	69	18.2	14:40	6.9	18.08	11:30	6.94	3	AACCGCCAAC
ORYG	J. h. shufeldti	43.66	-124.03	Control	M	69	18.1	12:20	6.39	17.99	14:16	6.8	3	TCTCTCCAAC
ORYO	J. h. shufeldti	43.66	-124.03	Cold	M	71	17.86	8:09	7.17	20.76	15:15	7.05	3	GGCCATAAC
SDDD	J. h. aikeni	44.26	-103.81	Cold	M	59	24.37	11:36	7.35	25.25	14:37	9.43	3	TGCGAAGCAAC
SDDG	J. h. aikeni	44.26	-103.81	Control	M	59	22.33	14:04	6.99	22.04	9:52	6.67	3	CTCCGAAGAAC
SDDY	J. h. aikeni	44.26	-103.81	Control	M	58	25.1	14:05	7.9	24.85	11:03	8.3	3	TACTTGCAAC
SDGG	J. h. aikeni	44.26	-103.81	Control	M	58	20.95	10:23	7.78	21.98	16:44	7.34	3	GCAGTTCAAC
SDGL	J. h. aikeni	44.26	-103.81	Cold	M	58	23.05	15:18	7.32	23.45	9:36	8.35	3	CGGTCCAAC
SDGY	J. h. aikeni	44.26	-103.81	Control	M	59	23.3	12:51	7.58	23.08	17:26	8.5	3	GGTTGAAGAAC
SDLD	J. h. aikeni	44.26	-103.81	Control	M	57	21.95	12:36	7.66	21.41	11:47	7.93	3	CCGCGCGAAC
SDLL	J. h. aikeni	44.26	-103.81	Cold	M	58	24.67	11:36	7.74	25.76	13:28	9.67	3	TTACGCTCAAC
SDRD	J. h. aikeni	44.26	-103.81	Cold	M	57	22.68	16:19	7.91	23	9:26	9.08	3	CTGATCCAAC
SDRG	J. h. aikeni	44.26	-103.81	Cold	M	58	21.31	12:49	7.23	22.16	17:48	8.41	3	TCTTATCCAAC
SDRL	J. h. aikeni	44.26	-103.81	Control	M	59	21.56	15:16	8.37	22.65	13:23	8.27	3	CATGCAGAAC
SDRR	J. h. aikeni	44.26	-103.81	Control	M	57	26.13	13:51	7.62	26.52	15:28	8.39	3	GGTAATGCAAC
SDYL	J. h. aikeni	44.26	-103.81	Cold	M	57	23.71	15:00	7.03	24.11	17:04	8.13	3	GATGCGCAC
SDYR	J. h. aikeni	44.26	-103.81	Cold	M	59	21.82	16:29	7.59	22.29	11:01	8.61	3	GGCGCCGAAC
SDYY	J. h. aikeni	44.26	-103.81	Cold	M	57	21.15	11:08	7.13	22.48	13:19	9.33	3	TCCTCTTGAAC
YEBR	J. p. palliatus	31.89	-109.28	Control	M	65	22.19	14:02	7.33	21.97	15:09	6.85	3	GCGCAAGAC
YEDD	J. p. palliatus	31.89	-109.28	Control	M	68	20.05	14:10	6.81	18.83	13:50	7.06	3	TCAAGAAGAAC
YEDG	J. p. palliatus	31.89	-109.28	Cold	M	66	20.29	12:20	6.96	21.81	12:30	7.9	3	CATTGACCAAC
YEDL	J. p. palliatus	31.89	-109.28	Cold	M	67	20.67	14:33	8.18	21.07	13:21	8.72	3	CGTCAGCCAAC
YEDY	J. p. palliatus	31.89	-109.28	Control	M	66	19.82	13:28	6.82	20.42	11:26	7.74	3	GTCGACCAC
YEGG	J. p. palliatus	31.89	-109.28	Cold	M	69	19.88	11:24	7.44	20.17	14:40	7.35	3	GGAATGGAAC
YEGK	J. p. palliatus	31.89	-109.28	Control	M	65	19.62	12:53	8.47	19.64	16:41	7.88	3	ACCAAGCCAAC
YEGL	J. p. palliatus	31.89	-109.28	Control	M	69	23.67	13:42	6.83	23.47	13:25	7.75	3	GGTAGGAAC
YEGR	J. p. palliatus	31.89	-109.28	Control	M	67	20.23	12:11	6.66	20.66	16:17	7.45	3	GATACGCCAAC
YEKY	J. p. palliatus	31.89	-109.28	Cold	M	68	20.56	10:45	7.08	20.93	14:55	7.79	3	TTGGTAAGAAC
YELL	J. p. palliatus	31.89	-109.28	Control	M	68	19.36	13:02	8.38	19.61	16:23	7.25	3	ATCGGACCAAC
YELR	J. p. palliatus	31.89	-109.28	Control	M	67	19.14	11:04	6.86	18.61	15:09	6.6	3	AGACGCAAC
YELY	J. p. palliatus	31.89	-109.28	Cold	M	67	22.26	13:24	6.89	23.29	12:07	8.49	3	ATAATCCAC
YERD	J. p. palliatus	31.89	-109.28	Cold	M	69	19.26	10:14	7.82	21.15	12:04	8.15	3	CTTCATCAC
YERK	J. p. palliatus	31.89	-109.28	Cold	F	64	20.23	15:48	6.51	20.73	11:09	7.46	3	ATAAGAGAAC
YERR	J. p. palliatus	31.89	-109.28	Cold	M	68	22.01	11:54	8.37	22.92	12:19	7.74	3	AATTACCAC
YERY	J. p. palliatus	31.89	-109.28	Cold	M	65	21.22	15:10	6.59	22.36	13:13	7.35	3	GTATAGCAAC
YEWG	J. p. palliatus	31.89	-109.28	Control	M	64	20.88	14:37	6.62	21.45	12:12	7.26	3	GCATCAGAAC
YEYD	J. p. palliatus	31.89	-109.28	Cold	M	66	19.81	11:12	7.82	20.29	13:59	8.02	3	GTACGGCAC
YEYG	J. p. palliatus	31.89	-109.28	Control	M	69	20.1	12:33	7.36	19.08	11:02	6.61	3	GCCGCTCCAAC
YEYR	J. p. palliatus	31.89	-109.28	Control	M	66	20.64	14:35	6.67	20.69	15:19	7.56	3	CATACTAAC
YEYY	J. p. palliatus	31.89	-109.28	Cold	M	65	20.84	11:45	6.92	20.93	11:26	9.11	3	ACTGACGAAC
